# Discovery of novel covalent ligands with AlphaFold3

**DOI:** 10.1101/2025.03.19.642201

**Authors:** Yoav Shamir, Ronen Gabizon, Adi Rogel, David Yin-wei Lin, Amy H. Andreotti, Nir London

## Abstract

Covalent inhibitors are a prominent modality for research and therapeutic tools. However, a scarcity of computational methods for their discovery slows progress in this field. AI models such as AlphaFold3 (AF3) have shown accuracy in ligand pose prediction, but their applicability for virtual screening campaigns was not assessed. We show that AF3 co-folding predictions and an associated predicted confidence metric ranks true covalent binders with near-optimal classification over property-matched decoys, significantly outperforming state-of-the-art covalent docking tools for a set of protein kinases. In a prospective virtual screening campaign against the model kinase BTK, we discovered a chemically distinct, novel, covalent small molecule that displays potent inhibition in vitro and in cells while maintaining marked kinome and proteomic selectivity. Co-crystallography validated the sub-angstrom accuracy of the predicted AF3 binding mode. These results demonstrate that AF3 can be practically used to discover novel chemical matter for kinases, one of the most prolific families of drug targets.

---

Covalent acting small molecules represent new opportunities in chemical biology and drug discovery (*1–4*). Such ligands typically display increased potency, selectivity and prolonged target engagement compared with their non-covalent counterparts. Advances in chemical biology have mitigated early concerns regarding off-target reactivity and promiscuous irreversible binding and enabled rational and successful design processes (*2*). This has led to the discovery of drugs for decades-long challenging targets such as K-Ras (*5*). Currently more than 50 covalent drugs have been approved by the FDA (*4*). Recent examples include Nirmatrelvir for COVID-19 (*6*), Ritlectinib for alopecia (*7*), and Adagrasib for cancer (*8*), with many others undergoing Phase III clinical trials.

Several computational tools were developed for virtual screening of covalent libraries (*9–16*). Given a protein structure or model as input, these docking tools employ physics-based scoring functions to predict and energetically score the protein-bound pose of each ligand. Multiple covalent binders targeting a range of proteins have been developed and experimentally validated based on the results of such *in silico* screening (*9*, *17–20*). Several covalent datasets of experimental structures have been curated, enabling the evaluation of binding-pose prediction accuracy of docking tools (*21–25*). However, for virtual screening and practical applications, the ability of docking tools to rank a compound library such that active compounds are at the top is arguably more important than accurate pose recapitulation. While datasets designed to evaluate such enrichment are prevalent for non-covalent docking (*26–30*), we are unaware of any for the covalent domain.

AlphaFold3 (AF3), the latest AI-based all-atom structure prediction model from Google DeepMind, was released for free use in November 2024 (*31*). AF3 facilitates high-accuracy prediction of biomolecular complexes, including the prediction of covalent protein-ligand complexes (*32*). To probe the enrichment performance of AF3 in the covalent domain, we constructed COValid, a first-of-its-kind benchmark set for the enrichment analysis of covalent virtual screening. We show that ranking the AF3-predicted compounds using a physics-based scoring function significantly outperforms the ranking produced by classical covalent docking tools. Strikingly, we find an AF3-predicted confidence metric that significantly outperforms all physics-based methods tested across all protein targets in COValid, yielding exceptionally high success rates in identifying active compounds. To mitigate concerns about training data leakage, we performed what is to our knowledge the first prospective covalent virtual screen with AF3, and identified novel, potent and selective BTK covalent inhibitors, that are active in cells.
