## Supplementary material for "Discovery of novel covalent ligands with AlphaFold3": Supp_Dataset_1_experimental_structures

### Sheet: Covalent_PDB_structures
protein_target	Cys_index	uniprot_ID	PDB_id	resolution	protein_chain	ligand_info
BMX	496	P51813	8X2A	1.3	A	acrylamide
BTK	481	Q06187	5P9J	1.08	A	acrylamide
EGFR	797	P00533	5HG5	1.52	A	acrylamide
FGFR1	488	P11362	6MZW	2.2	A	acrylamide
FGFR4	477	P22455	6IUO	2.3	A	acrylamide
FGFR4	552	P22455	6NVG	1.99	A	acrylamide
ITK	442	Q08881	4HCU	1.43	A	acrylamide
JAK3	909	P52333	4QPS	1.8	A	acrylamide
KRAS G12C	12	P01116	8B78	1.11	A	acrylamide; cofactors - GDP and Mg ion
MAP3K7	174	O43318	5JH6	2.37	A	acrylate

### Sheet: Non_covalent_PDB_structures
protein_target	Cys_index	uniprot_ID	PDB_id	resolution	protein_chain	comments
BMX	496	P51813	3SXS	1.89	A	-
BTK	481	Q06187	5P9I	1.11	A	-
EGFR	797	P00533	3W2R	2.05	A	-
FGFR1	488	P11362	5A46	2.63	B	C488 Sg not modeled in original structure, modeled it for COValid
FGFR4	477	P22455	4UXQ	1.85	A	477 residue is ALA, mutated to CYS via Chimera
FGFR4	552	P22455	4UXQ	1.85	A	477 residue is ALA, mutated to CYS via Chimera
ITK	442	Q08881	3MIY	1.67	A	-
JAK3	909	P52333	3LXL	1.74	A	-
KRAS G12C	12	P01116	8AZX	1.04	A	-
MAP3K7	174	O43318	7NTH	1.97	A	-
