## Supplementary material for "Discovery of novel covalent ligands with AlphaFold3": Supp_Dataset_2_properties_per_protein

### Sheet: Sheet1
protein_name	mol_type	property	min.	max.	average	standard_dev
BTK	actives	Number of H-bond donors	0	4	2.23	0.9
BTK	decoys	Number of H-bond donors	0	5	2.01	0.83
BTK	actives	Number of H-bond acceptors	2	10	5.78	1.85
BTK	decoys	Number of H-bond acceptors	1	11	5.62	1.78
BTK	actives	Net charge	-2	2	0.15	0.64
BTK	decoys	Net charge	-2	3	0.07	0.58
BTK	actives	Number of rotatable bonds	3	11	6.04	1.78
BTK	decoys	Number of rotatable bonds	2	12	6.33	1.54
BTK	actives	Mw [Da]	299.29	500.62	430.75	46.38
BTK	decoys	Mw [Da]	281.29	561.48	432.73	45.88
BTK	actives	Wildman-Crippen LogP value	-0.78	5.85	2.7	1.53
BTK	decoys	Wildman-Crippen LogP value	-3.61	6.16	2.83	1.47
KRAS	actives	Number of H-bond donors	0	3	1.22	0.7
KRAS	decoys	Number of H-bond donors	0	4	0.9	0.76
KRAS	actives	Number of H-bond acceptors	4	7	4.97	0.77
KRAS	decoys	Number of H-bond acceptors	3	7	4.62	1.07
KRAS	actives	Net charge	-1	1	0.16	0.64
KRAS	decoys	Net charge	-2	1	0.03	0.34
KRAS	actives	Number of rotatable bonds	2	4	2.26	0.51
KRAS	decoys	Number of rotatable bonds	1	5	3.59	0.68
KRAS	actives	Mw [Da]	443.34	499.93	469.32	14.21
KRAS	decoys	Mw [Da]	408.26	534.66	452.82	14.52
KRAS	actives	Wildman-Crippen LogP value	1.61	4.47	3.03	0.8
KRAS	decoys	Wildman-Crippen LogP value	-0.55	5.3	3.2	1.01
JAK3	actives	Number of H-bond donors	0	4	2.17	0.93
JAK3	decoys	Number of H-bond donors	0	6	2.06	0.85
JAK3	actives	Number of H-bond acceptors	2	10	5.45	1.7
JAK3	decoys	Number of H-bond acceptors	1	11	5.52	1.65
JAK3	actives	Net charge	-2	2	0.28	0.61
JAK3	decoys	Net charge	-2	3	0.2	0.6
JAK3	actives	Number of rotatable bonds	2	10	5.09	1.79
JAK3	decoys	Number of rotatable bonds	1	11	5.71	1.63
JAK3	actives	Mw [Da]	257.3	499.6	383.85	63.15
JAK3	decoys	Mw [Da]	247.3	553.71	391.91	64.52
JAK3	actives	Wildman-Crippen LogP value	-1.16	5.5	2.09	1.34
JAK3	decoys	Wildman-Crippen LogP value	-5.07	5.95	2.03	1.41
ITK	actives	Number of H-bond donors	0	5	2.15	1.2
ITK	decoys	Number of H-bond donors	0	5	2	0.91
ITK	actives	Number of H-bond acceptors	2	9	5.43	1.71
ITK	decoys	Number of H-bond acceptors	2	9	5.63	1.68
ITK	actives	Net charge	-2	2	-0.17	0.77
ITK	decoys	Net charge	-2	2	0.05	0.53
ITK	actives	Number of rotatable bonds	3	10	5.92	2.1
ITK	decoys	Number of rotatable bonds	2	11	6.49	1.76
ITK	actives	Mw [Da]	277.33	499.51	431.52	59.68
ITK	decoys	Mw [Da]	267.33	529.57	441.46	61.43
ITK	actives	Wildman-Crippen LogP value	0.72	5.92	3.54	1.05
ITK	decoys	Wildman-Crippen LogP value	-1.45	6.11	3.42	1.22
EGFR	actives	Number of H-bond donors	0	5	2.62	0.9
EGFR	decoys	Number of H-bond donors	0	5	2.1	0.72
EGFR	actives	Number of H-bond acceptors	2	10	6.13	1.7
EGFR	decoys	Number of H-bond acceptors	2	11	6.38	1.63
EGFR	actives	Net charge	-2	3	0.35	0.78
EGFR	decoys	Net charge	-2	2	0.11	0.51
EGFR	actives	Number of rotatable bonds	2	12	6.94	1.98
EGFR	decoys	Number of rotatable bonds	2	13	7.02	1.78
EGFR	actives	Mw [Da]	294.36	500.98	445.61	49
EGFR	decoys	Mw [Da]	253.35	592.15	448.53	50.16
EGFR	actives	Wildman-Crippen LogP value	-3.15	7.58	3.28	1.73
EGFR	decoys	Wildman-Crippen LogP value	-4.3	8.12	3.54	1.47
FGFR1	actives	Number of H-bond donors	0	4	1.64	0.91
FGFR1	decoys	Number of H-bond donors	0	4	1.2	0.89
FGFR1	actives	Number of H-bond acceptors	6	9	7.32	0.8
FGFR1	decoys	Number of H-bond acceptors	5	10	6.31	1.05
FGFR1	actives	Net charge	-1	1	0.11	0.46
FGFR1	decoys	Net charge	-1	2	0.05	0.3
FGFR1	actives	Number of rotatable bonds	3	11	5.81	2.27
FGFR1	decoys	Number of rotatable bonds	2	11	5.09	1.53
FGFR1	actives	Mw [Da]	375.46	499.96	451.92	32.66
FGFR1	decoys	Mw [Da]	365.46	517.53	429.16	32.86
FGFR1	actives	Wildman-Crippen LogP value	0.79	5.1	3.43	0.95
FGFR1	decoys	Wildman-Crippen LogP value	0.6	5.79	3.71	0.77
FGFR4_552	actives	Number of H-bond donors	0	3	1.77	0.7
FGFR4_552	decoys	Number of H-bond donors	0	4	1.59	0.68
FGFR4_552	actives	Number of H-bond acceptors	5	9	6.25	1.26
FGFR4_552	decoys	Number of H-bond acceptors	4	10	6.05	1.27
FGFR4_552	actives	Net charge	-1	1	0.02	0.4
FGFR4_552	decoys	Net charge	-1	2	0.13	0.36
FGFR4_552	actives	Number of rotatable bonds	5	9	7.52	1.03
FGFR4_552	decoys	Number of rotatable bonds	5	10	7.45	1.15
FGFR4_552	actives	Mw [Da]	412.45	495.49	468.17	23.33
FGFR4_552	decoys	Mw [Da]	402.5	505.58	468.64	24.63
FGFR4_552	actives	Wildman-Crippen LogP value	0.56	6.58	4.06	1.68
FGFR4_552	decoys	Wildman-Crippen LogP value	-1.54	6.9	3.81	1.65
BMX	actives	Number of H-bond donors	0	4	1.58	0.95
BMX	decoys	Number of H-bond donors	0	5	1.55	0.85
BMX	actives	Number of H-bond acceptors	2	9	5.53	1.36
BMX	decoys	Number of H-bond acceptors	2	9	5.57	1.38
BMX	actives	Net charge	-1	1	-0.03	0.37
BMX	decoys	Net charge	-1	2	0	0.32
BMX	actives	Number of rotatable bonds	3	10	4.64	1.38
BMX	decoys	Number of rotatable bonds	2	11	5.25	1.29
BMX	actives	Mw [Da]	347.42	494.55	441.84	29.85
BMX	decoys	Mw [Da]	337.42	522.56	442.76	30.3
BMX	actives	Wildman-Crippen LogP value	1.54	6.19	4.33	0.99
BMX	decoys	Wildman-Crippen LogP value	0.34	6.75	4.26	1.01
FGFR4_477	actives	Number of H-bond donors	1	3	1.24	0.53
FGFR4_477	decoys	Number of H-bond donors	0	4	1.13	0.64
FGFR4_477	actives	Number of H-bond acceptors	6	8	6.95	0.49
FGFR4_477	decoys	Number of H-bond acceptors	5	8	6.69	0.67
FGFR4_477	actives	Net charge	-1	1	0.05	0.37
FGFR4_477	decoys	Net charge	-1	2	0.12	0.42
FGFR4_477	actives	Number of rotatable bonds	3	6	4.24	0.81
FGFR4_477	decoys	Number of rotatable bonds	3	9	4.94	0.83
FGFR4_477	actives	Mw [Da]	375.46	491.64	432.55	28
FGFR4_477	decoys	Mw [Da]	367.48	523.15	428.78	24.99
FGFR4_477	actives	Wildman-Crippen LogP value	2.69	4.56	3.82	0.5
FGFR4_477	decoys	Wildman-Crippen LogP value	0.24	5.05	3.71	0.79
MAP3K7	actives	Number of H-bond donors	2	4	2.61	0.68
MAP3K7	decoys	Number of H-bond donors	1	4	2.22	0.45
MAP3K7	actives	Number of H-bond acceptors	6	8	6.83	0.69
MAP3K7	decoys	Number of H-bond acceptors	5	8	7.06	0.73
MAP3K7	actives	Net charge	0	1	0.39	0.49
MAP3K7	decoys	Net charge	0	1	0.16	0.37
MAP3K7	actives	Number of rotatable bonds	6	9	7.28	0.65
MAP3K7	decoys	Number of rotatable bonds	5	10	7.28	0.93
MAP3K7	actives	Mw [Da]	370.8	482.03	452.82	28.08
MAP3K7	decoys	Mw [Da]	361.81	492.66	449.2	30.77
MAP3K7	actives	Wildman-Crippen LogP value	2.48	4.9	3.79	0.71
MAP3K7	decoys	Wildman-Crippen LogP value	1.88	5.34	3.88	0.81
