## Supplementary material for "Discovery of novel covalent ligands with AlphaFold3": Supp_Dataset_5_YS1_kinome panel

### Sheet: Summary
Kinase Profiling Report for:			Weizmann Institute				Quote #	20251015-WIS-RG-FP
1 compound tested against 379 kinases
Compound was stored at RBC as 5 mM DMSO stock at -80oC
Compound was tested in single dose duplicate mode at a concentration of 0.3 μM.
Control compound Staurosporine was tested in 10-dose IC50 mode with 4-fold serial dilution starting at 20 or 100 μM.
Alternate control compounds were tested in 10-dose IC50 mode with 3 or 4-fold serial dilution starting at 10, 20, 50, or 100 μM.
Reactions were carried out at Km ATP according to the RBC Km binning structure.
Data pages include raw data, % Enzyme activity (relative to DMSO controls) and curve fits.
Enzyme Activity Summary:
	% Enzyme Activity (relative to DMSO controls)		IC50 (M) Control Cmpd	Control Cmpd ID	[ATP](uM):
	YS1 (0.3uM)
Kinase:	Data 1	Data 2
ABL1	97.49	96.09	2.414e-08	STAUROSPORINE	5
ABL2/ARG	99.71	99.59	3.255e-08	STAUROSPORINE	30
ACK1	88.5	87.85	1.201e-09	STAUROSPORINE	5
AKT1	97.31	96.51	6.267e-09	STAUROSPORINE	30
AKT2	102.66	99.47	2.695e-08	STAUROSPORINE	100
AKT3	101.4	101.07	5.727e-09	STAUROSPORINE	50
ALK	91.27	82.61	1.545e-09	STAUROSPORINE	50
ALK1/ACVRL1	106.31	101.62	3.133e-09	LDN193189	10
ALK2/ACVR1	107.82	107.56	1.271e-08	LDN193189	5
ALK3/BMPR1A	96.68	95.72	5.256e-09	LDN193189	1
ALK4/ACVR1B	101.54	101.19	6.498e-08	LDN193189	5
ALK5/TGFBR1	106.5	105.56	1.042e-07	LDN193189	5
ALK6/BMPR1B	98.49	97.71	5.443e-09	LDN193189	10
ARAF	97.71	95.42	1.695e-08	GW5074	5
ARK5/NUAK1	102.41	100.93	3.957e-10	STAUROSPORINE	30
ASK1/MAP3K5	100.38	98.17	9.546e-09	STAUROSPORINE	100
AURORA A	86.29	82.96	1.095e-09	STAUROSPORINE	10
AURORA B	71.48	71.25	2.298e-09	STAUROSPORINE	100
AURORA C	106.87	97.05	6.027e-10	STAUROSPORINE	50
AXL	92.61	92.11	1.133e-09	STAUROSPORINE	50
BLK	78.38	76.84	1.308e-09	STAUROSPORINE	10
BMX/ETK	4.67	4.64	2.237e-09	STAUROSPORINE	50
BRAF	102.56	100.97	7.176e-09	GW5074	20
BRK	97.42	96.29	3.532e-07	STAUROSPORINE	50
BRSK1	99.73	96.49	4.667e-10	STAUROSPORINE	50
BRSK2	100.01	99.98	1.086e-09	STAUROSPORINE	50
BTK	48.2	44.32	3.767e-08	STAUROSPORINE	20
C-KIT	101.53	100.2	1.465e-09	STAUROSPORINE	100
c-MER	98.27	96.7	1.307e-08	STAUROSPORINE	50
C-MET	95.15	93.62	5.323e-08	STAUROSPORINE	30
C-SRC	94.37	93.37	1.099e-08	STAUROSPORINE	50
C-SRC N1	95.73	95.48	3.244e-09	STAUROSPORINE	100
CAMK1A	101.53	100.94	8.875e-09	STAUROSPORINE	100
CAMK1B	101.37	101.27	7.759e-09	STAUROSPORINE	30
CAMK1D	102.18	101.94	6.491e-10	STAUROSPORINE	30
CAMK1g	93.77	93.75	5.848e-09	STAUROSPORINE	100
CAMK2a	98.59	95.97	9.241e-11	STAUROSPORINE	5
CAMK2B	102.29	100.54	5.929e-11	STAUROSPORINE	10
CAMK2D	93.44	91.55	7.784e-11	STAUROSPORINE	2.5
CAMK2G	102.81	102.35	4.463e-10	STAUROSPORINE	30
CAMK4	94.93	94.9	2.878e-07	STAUROSPORINE	100
CAMKK1	103.3	101.33	2.628e-08	STAUROSPORINE	50
CAMKK2	95.83	95.57	1.395e-08	STAUROSPORINE	50
CDC7/DBF4	101.48	101.12	2.574e-08	STAUROSPORINE	2.5
CDK1/CYCLIN A	94.91	93.99	1.585e-09	STAUROSPORINE	10
CDK1/CYCLIN B	100.21	99.03	1.337e-09	STAUROSPORINE	30
CDK1/CYCLIN E	96.85	95.76	2.238e-09	STAUROSPORINE	50
CDK12/cyclin K	103.06	102.69	1.157e-07	THZ531	30
CDK13/cyclin K	101.23	101.19	6.577e-08	THZ531	5
CDK14/CYCLIN Y (PFTK1)	92.18	90.82	9.265e-08	STAUROSPORINE	15
CDK15/CYCLIN A2	95.79	95.29	1.385e-09	STAUROSPORINE	100
CDK15/CYCLIN B1	100.09	94.17	3.075e-09	STAUROSPORINE	50
CDK16/CYCLIN Y (PCTAIRE)	103.63	100.67	7.982e-09	STAUROSPORINE	10
CDK17/CYCLIN Y (PCTK2)	91.03	88.21	1.223e-08	STAUROSPORINE	20
CDK18/CYCLIN Y (PCTK3)	105.29	101.79	1.682e-08	STAUROSPORINE	20
CDK2/CYCLIN A	92.43	92.15	5.858e-10	STAUROSPORINE	20
CDK2/CYCLIN A1	99.31	98.86	2.236e-09	STAUROSPORINE	30
CDK2/CYCLIN E	99.1	98.59	1.339e-09	STAUROSPORINE	30
CDK2/CYCLIN E2	94.82	94.6	1.857e-09	STAUROSPORINE	100
CDK2/CYCLIN O	98.04	97.78	1.403e-09	STAUROSPORINE	50
CDK3/CYCLIN C	94.06	93.89	2.038e-10	STAUROSPORINE	5
CDK3/CYCLIN E	104.05	100.26	1.669e-09	STAUROSPORINE	50
CDK3/CYCLIN E2	98.1	97.71	2.734e-09	STAUROSPORINE	50
CDK4/CYCLIN D1	97.12	93.48	1.588e-08	STAUROSPORINE	100
CDK4/CYCLIN D2	105.13	101.75	2.143e-08	STAUROSPORINE	100
CDK4/CYCLIN D3	97.57	97.28	1.366e-08	STAUROSPORINE	30
CDK5/P25	99.97	98.56	2.017e-09	STAUROSPORINE	15
CDK5/P35	100.52	100.08	5.767e-09	STAUROSPORINE	50
CDK6/CYCLIN D1	96.67	96.59	3.576e-09	STAUROSPORINE	100
CDK6/CYCLIN D2	106.09	102.48	5.837e-08	STAUROSPORINE	100
CDK6/CYCLIN D3	101.65	100.52	2.298e-08	STAUROSPORINE	100
CDK7/cyclin H	93.75	87.37	2.633e-08	STAUROSPORINE	50
CDK9/CYCLIN K	97.18	94.66	3.726e-09	STAUROSPORINE	15
CDK9/CYCLIN T1	99.02	97.43	3.938e-09	STAUROSPORINE	10
CDK9/CYCLIN T2	94.87	92.91	4.242e-09	STAUROSPORINE	30
CHK1	100.77	98.77	1.19e-10	STAUROSPORINE	30
CHK2	100.99	100.02	5.896e-09	STAUROSPORINE	50
CK1A1	95.29	94.51	2.541e-06	STAUROSPORINE	10
CK1A1L	103.49	103.38	1.401e-06	STAUROSPORINE	10
CK1D	98.79	98.29	8.715e-08	D4476	10
CK1EPSILON	108.39	106.86	1.173e-07	D4476	5
CK1G1	96.23	96.04	2.535e-06	STAUROSPORINE	2.5
CK1G2	107.82	105.17	9.659e-07	STAUROSPORINE	5
CK1G3	93.82	93.63	1.745e-06	STAUROSPORINE	15
CK2A	96.89	92.96	1.258e-07	GW5074	5
CK2A2	101.97	98.95	1.771e-06	STAUROSPORINE	30
CLK1	91.83	90.46	5.696e-09	STAUROSPORINE	15
CLK2	95.9	94.08	7.191e-09	STAUROSPORINE	50
CLK3	78.69	78.53	8.654e-07	STAUROSPORINE	50
CLK4	95.62	92.08	2.213e-08	STAUROSPORINE	15
COT1/MAP3K8	98.07	97.02	4.614e-06	RO-31-8220	100
CSK	99.1	98.72	1.48e-08	STAUROSPORINE	50
CTK/MATK	107.12	101.86	2.961e-07	STAUROSPORINE	100
DAPK1	95.52	95.47	6.311e-09	STAUROSPORINE	1
DAPK2	98.06	96.61	6.486e-09	STAUROSPORINE	5
DCAMKL1	99.62	98.46	1.131e-07	STAUROSPORINE	50
DCAMKL2	103.78	103.58	1.055e-08	STAUROSPORINE	100
DCAMKL3	99.43	94.41	1.047e-10	STAUROSPORINE	5
DDR1	74.07	70.26	3.264e-09	STAUROSPORINE	100
DDR2	103.56	101.76	6.702e-10	STAUROSPORINE	5
DMPK	100.61	100.04	1.022e-08	STAUROSPORINE	1
DMPK2	96.28	95.26	3.433e-10	STAUROSPORINE	1
DRAK1/STK17A	95.78	95.35	3.593e-08	STAUROSPORINE	5
DYRK1/DYRK1A	102.41	102.33	3.573e-09	STAUROSPORINE	50
DYRK1B	98.58	96.41	1.143e-09	STAUROSPORINE	20
DYRK2	99.13	98.85	1.167e-07	STAUROSPORINE	5
DYRK3	100.74	98.64	1.912e-08	STAUROSPORINE	5
DYRK4	96.5	96.23	1.307e-06	GW5074	2.5
EGFR	90.5	87.57	6.681e-08	STAUROSPORINE	10
EPHA1	91.59	87.14	3.182e-07	STAUROSPORINE	20
EPHA2	97.15	93.33	5.393e-08	STAUROSPORINE	50
EPHA3	96.31	95.94	2.035e-08	STAUROSPORINE	50
EPHA4	86.83	86.24	1.936e-08	STAUROSPORINE	50
EPHA5	97.6	95.66	4.046e-08	STAUROSPORINE	50
EPHA6	96.8	93.75	2.455e-08	STAUROSPORINE	10
EPHA7	100.05	96.67	1.333e-07	STAUROSPORINE	100
EPHA8	94.94	94.79	8.279e-07	STAUROSPORINE	100
EPHB1	102.63	100.82	6.85e-08	STAUROSPORINE	50
EPHB2	98.1	97.57	3.344e-07	STAUROSPORINE	50
EPHB3	108.5	101.78	1.3e-06	STAUROSPORINE	50
EPHB4	100.44	98.73	3.326e-07	STAUROSPORINE	50
ERBB2/HER2	96.54	93.32	4.482e-08	STAUROSPORINE	10
ERBB4/HER4	83.17	82.16	1.222e-07	STAUROSPORINE	2.5
ERK1	96.08	95.01	3.698e-09	SCH772984	50
ERK2/MAPK1	98.74	97.69	3.494e-10	SCH772984	50
ERK5/MAPK7	97.68	96.06	9.798e-09	STAUROSPORINE	100
ERK7/MAPK15	96.81	95.49	4.258e-09	STAUROSPORINE	30
ERN1/IRE1	88.99	88.63	6.519e-08	STAUROSPORINE	30
ERN2/IRE2	117.8	116.06	7.497e-08	STAUROSPORINE	100
FAK/PTK2	85.18	85.32	1.857e-08	STAUROSPORINE	50
FER	105.79	100.53	7.056e-10	STAUROSPORINE	50
FES/FPS	96.3	91.31	9.282e-10	STAUROSPORINE	50
FGFR1	105.02	104.92	7.533e-09	STAUROSPORINE	15
FGFR2	92.71	92.53	1.358e-09	STAUROSPORINE	5
FGFR3	101.95	98.67	2.329e-08	STAUROSPORINE	50
FGFR4	99.07	97.43	2.433e-07	STAUROSPORINE	100
FGR	100.68	99.66	9.732e-10	STAUROSPORINE	20
FLT1/VEGFR1	102.45	100.67	3.873e-09	STAUROSPORINE	2.5
FLT3	90.32	89.49	4.184e-10	STAUROSPORINE	50
FLT4/VEGFR3	96.1	96.07	1.383e-09	STAUROSPORINE	5
FMS	100.71	100.1	1.756e-09	STAUROSPORINE	50
FRK/PTK5	103.12	99.88	4.399e-08	STAUROSPORINE	50
FYN	84.12	83.92	1.779e-09	STAUROSPORINE	30
FYN A	89.17	86.27	2.858e-09	STAUROSPORINE	30
GAK	77.22	74.7	9.364e-08	STAUROSPORINE	15
GCK/MAP4K2	97.49	94.38	2.982e-10	STAUROSPORINE	100
GLK/MAP4K3	91.19	90.62	1.397e-10	STAUROSPORINE	30
GRK1	106.75	101.37	2.571e-08	STAUROSPORINE	15
GRK2	101.69	97.72	3.936e-07	STAUROSPORINE	10
GRK3	98.18	94.77	1.282e-06	STAUROSPORINE	20
GRK4	99.36	98.25	1.243e-07	STAUROSPORINE	15
GRK5	101.97	97.1	6.497e-08	STAUROSPORINE	30
GRK6	95.09	92.86	6.774e-08	STAUROSPORINE	50
GRK7	98.2	97.79	9.65e-09	STAUROSPORINE	15
GSK3A	98.49	98.3	6.122e-09	STAUROSPORINE	50
GSK3B	92.04	91.6	4.241e-09	STAUROSPORINE	10
HASPIN	94.3	94.29	1.748e-08	STAUROSPORINE	20
HCK	97.02	96.85	1.754e-09	STAUROSPORINE	30
HGK/MAP4K4	99.48	96.76	2.39e-09	STAUROSPORINE	30
HIPK1	104.92	101.43	5.019e-07	RO-31-8220	50
HIPK2	94.46	89.85	3.945e-07	STAUROSPORINE	50
HIPK3	102.73	100.65	4.175e-07	STAUROSPORINE	5
HIPK4	89.77	87.29	1.883e-07	STAUROSPORINE	10
HPK1/MAP4K1	94	90.61	1.209e-08	RO-31-8220	10
HUNK	99.31	99.19	2.542e-08	STAUROSPORINE	10
IGF1R	86.88	83.19	3.303e-08	STAUROSPORINE	50
IKKA/CHUK	94.6	94.2	2.791e-07	STAUROSPORINE	5
IKKB/IKBKB	100.31	95.14	3.622e-07	STAUROSPORINE	30
IKKE/IKBKE	92.44	91.81	2.319e-10	STAUROSPORINE	30
IR	91.02	90.82	1.695e-08	STAUROSPORINE	10
IRAK1	99.82	97.01	4.57e-08	STAUROSPORINE	30
IRAK4	93.91	93.16	7.1e-09	STAUROSPORINE	100
IRR/INSRR	100.27	99.8	6.085e-08	STAUROSPORINE	100
ITK	79	78.28	1.164e-08	STAUROSPORINE	15
JAK1	99.27	97.35	7.127e-10	STAUROSPORINE	50
JAK2	94.07	92.09	1.818e-10	STAUROSPORINE	10
JAK3	15.21	14.66	9.669e-11	STAUROSPORINE	10
JNK1	95.37	95.02	1.251e-07	STAUROSPORINE	1
JNK2	95.93	94.57	3.443e-06	STAUROSPORINE	20
JNK3	92.66	92.54	8.997e-09	JNKI VIII	2.5
KDR/VEGFR2	97.91	97.34	1.59e-08	STAUROSPORINE	20
KHS/MAP4K5	97.19	93.26	6.529e-10	STAUROSPORINE	100
LATS1	101.23	101.07	2.944e-09	STAUROSPORINE	20
LATS2	102.24	100.72	3.885e-09	STAUROSPORINE	50
LCK	90.13	88.96	1.787e-09	STAUROSPORINE	15
LCK2/ICK	87.15	81.51	2.259e-08	STAUROSPORINE	15
LIMK1	58.2	58.15	1.036e-09	STAUROSPORINE	30
LIMK2	99.86	99.43	1.058e-07	STAUROSPORINE	30
LKB1	103.44	102.75	4.226e-08	STAUROSPORINE	50
LOK/STK10	99.23	97.38	4.859e-08	RO-31-8220	100
LRRK2	85.92	85.2	6.042e-09	STAUROSPORINE	30
LYN	97.89	96.47	1.033e-09	STAUROSPORINE	15
LYN B	101.62	100.72	7.227e-09	STAUROSPORINE	20
MAK	98.12	97.11	4.616e-08	STAUROSPORINE	100
MAPKAPK2	106.26	105.32	1.129e-07	STAUROSPORINE	10
MAPKAPK3	96.89	94.56	1.056e-05	STAUROSPORINE	100
MAPKAPK5/PRAK	108.5	104.61	9.228e-07	STAUROSPORINE	30
MARK1	97.66	95.7	1.394e-10	STAUROSPORINE	30
MARK2/PAR-1BA	94.95	92.03	7.011e-11	STAUROSPORINE	15
MARK3	96.27	96.09	1.482e-10	STAUROSPORINE	15
MARK4	103.84	100.96	7.842e-11	STAUROSPORINE	10
MAST3	80.49	75.99	3.901e-07	STAUROSPORINE	30
MASTL	94.81	93.28	1.079e-07	STAUROSPORINE	30
MEK1	97.56	96.1	1.093e-08	STAUROSPORINE	2.5
MEK2	91.3	90.24	1.175e-08	STAUROSPORINE	1
MEK3	102.65	99.16	3.235e-09	STAUROSPORINE	1
MEK5	98.54	93.56	2.797e-08	STAUROSPORINE	5
MEKK1	105.76	105.67	4.556e-07	STAUROSPORINE	5
MEKK2	99.2	98.79	2.104e-09	STAUROSPORINE	5
MEKK3	99.18	96.16	3.317e-08	STAUROSPORINE	10
MEKK6	104.06	97.73	2.994e-07	STAUROSPORINE	5
MELK	91.68	89.71	6.597e-10	STAUROSPORINE	50
MINK/MINK1	103.8	101.77	1.408e-09	STAUROSPORINE	50
MKK4	104.06	103.52	2.26e-06	STAUROSPORINE	2.5
MKK6	101.15	97.75	4.643e-08	STAUROSPORINE	100
MKK7	95.17	94.25	1.515e-06	STAUROSPORINE	5
MLCK/MYLK	96.6	94.01	2.597e-08	STAUROSPORINE	50
MLCK2/MYLK2	97.97	95.88	2.358e-08	STAUROSPORINE	100
MLK1/MAP3K9	100.99	98.5	1.308e-09	STAUROSPORINE	50
MLK2/MAP3K10	93.23	91.45	8.48e-09	STAUROSPORINE	50
MLK3/MAP3K11	96.67	94.9	3.703e-09	STAUROSPORINE	50
MLK4	102.07	100.82	9.622e-07	STAUROSPORINE	5
MNK1	62.2	61.94	4.463e-08	STAUROSPORINE	100
MNK2	57.41	56.42	2.299e-08	STAUROSPORINE	100
MRCKA/CDC42BPA	96.08	95.41	1.965e-09	STAUROSPORINE	1
MRCKB/CDC42BPB	97.47	96.41	1.249e-09	STAUROSPORINE	1
MSK1/RPS6KA5	93.03	90.49	4.547e-10	STAUROSPORINE	100
MSK2/RPS6KA4	99.15	97.31	3.745e-09	STAUROSPORINE	30
MSSK1/STK23	108.31	106.01	4.812e-06	STAUROSPORINE	50
MST1/STK4	92.32	90.69	8.478e-10	STAUROSPORINE	50
MST2/STK3	92.77	92.2	8.888e-10	STAUROSPORINE	30
MST3/STK24	92.52	91.44	7.23e-08	STAUROSPORINE	50
MST4	105.51	105.27	2.072e-08	STAUROSPORINE	20
MUSK	97.86	97.34	6.602e-09	STAUROSPORINE	30
MYLK3	100.96	98.81	9.715e-09	STAUROSPORINE	1
MYLK4	101.42	100.95	7.695e-08	STAUROSPORINE	50
MYO3A	96.44	93.17	2.602e-08	STAUROSPORINE	50
MYO3B	93.64	91.45	1.922e-08	STAUROSPORINE	15
NEK1	92.08	91.75	3.177e-08	STAUROSPORINE	100
NEK11	105.38	103.2	7.5e-06	STAUROSPORINE	30
NEK2	95.86	95.52	2.582e-06	STAUROSPORINE	100
NEK3	93.51	92.74	1.271e-07	JNK-IN-7	50
NEK4	96.86	96.31	2.784e-07	STAUROSPORINE	50
NEK5	103.05	101.79	9.619e-08	STAUROSPORINE	100
NEK6	96.46	93.71	1.549e-05	PKR INHIBITOR	30
NEK7	99.79	96.39	1.007e-05	PKR INHIBITOR	20
NEK9	95.3	93.51	1.407e-07	STAUROSPORINE	100
NIM1	98.23	97.44	1.439e-07	STAUROSPORINE	10
NLK	95.87	91.31	1.194e-07	STAUROSPORINE	100
OSR1/OXSR1	100.78	99.77	6.534e-08	STAUROSPORINE	10
P38A/MAPK14	95.54	93.4	9.514e-09	SB202190	100
P38B/MAPK11	99.7	94.42	1.357e-08	SB202190	20
P38d/MAPK13	89.07	87.55	1.697e-07	STAUROSPORINE	20
P38g	98.88	96.74	1.224e-07	STAUROSPORINE	20
P70S6K/RPS6KB1	95.8	94.92	4.254e-10	STAUROSPORINE	15
P70S6KB/RPS6KB2	97.44	94.83	2.109e-09	STAUROSPORINE	15
PAK1	96.16	94.63	7.381e-10	STAUROSPORINE	100
PAK2	104.02	102.04	1.636e-09	STAUROSPORINE	50
PAK3	93.17	91.81	4.24e-10	STAUROSPORINE	30
PAK4	103.66	102.38	2.003e-09	STAUROSPORINE	2.5
PAK5	88.6	84.79	5.263e-09	STAUROSPORINE	30
PAK6	91.99	90.75	3.314e-09	STAUROSPORINE	1
PASK	91.54	91.29	1.024e-08	STAUROSPORINE	50
PBK/TOPK	94.81	94.6	2.325e-07	STAUROSPORINE	15
PDGFRA	101.55	101.38	1.287e-09	STAUROSPORINE	5
PDGFRb	98.65	97.03	5.143e-09	STAUROSPORINE	50
PDK1/PDPK1	101.67	97.92	2.522e-09	STAUROSPORINE	15
PHKG1	89.85	89.49	1.668e-09	STAUROSPORINE	100
PHKG2	99.03	98.31	1.803e-09	STAUROSPORINE	20
PIM1	94.04	92.35	1.828e-09	STAUROSPORINE	15
PIM2	101.87	100.53	4.548e-08	STAUROSPORINE	20
PIM3	95.62	93.03	1.407e-10	STAUROSPORINE	30
PKA	92.74	92.41	8.911e-10	STAUROSPORINE	5
PKACB	95.89	95.68	9.745e-10	STAUROSPORINE	5
PKACG	100	98.8	3.424e-09	STAUROSPORINE	5
PKCA	97.51	94.21	2.408e-10	STAUROSPORINE	50
PKCB1	96.23	94.6	5.055e-10	STAUROSPORINE	100
PKCb2	89.71	89.53	1.572e-10	STAUROSPORINE	50
PKCD	102.49	102.05	1.295e-10	STAUROSPORINE	10
PKCepsilon	97.53	93.37	1.059e-10	STAUROSPORINE	10
PKCETA	95.23	94.5	3.597e-10	STAUROSPORINE	15
PKCG	99.07	93.95	2.767e-10	STAUROSPORINE	30
PKCIOTA	100.1	98.57	2.517e-08	STAUROSPORINE	50
PKCMU/PRKD1	76.6	75.09	2.048e-09	STAUROSPORINE	30
PKCNU/PRKD3	42.71	41.78	9.717e-10	STAUROSPORINE	30
PKCTHETA	98.06	97.85	2.475e-10	STAUROSPORINE	30
PKCZETA	99.59	98.89	9.241e-08	STAUROSPORINE	15
PKD2/PRKD2	87.47	83.43	1.967e-09	STAUROSPORINE	50
PKG1A	89.47	86.71	1.335e-09	STAUROSPORINE	30
PKG1B	97.5	96.91	2.171e-09	STAUROSPORINE	50
PKG2/PRKG2	94.56	94.11	2.009e-09	STAUROSPORINE	30
PKN1/PRK1	104.22	99.25	7.559e-10	STAUROSPORINE	15
PKN2/PRK2	104.62	101.36	2.644e-09	STAUROSPORINE	5
PKN3/PRK3	88.86	85.12	8.601e-09	STAUROSPORINE	50
PLK1	101.13	100.31	2.522e-07	STAUROSPORINE	20
PLK2	96.18	96	4.812e-07	STAUROSPORINE	30
PLK3	101.45	99.72	5.39e-09	BI2536	50
PLK4/SAK	104.81	102.06	1.068e-08	STAUROSPORINE	10
PRKX	91.39	90.45	1.025e-09	STAUROSPORINE	30
PYK2	96.16	95.7	6.288e-09	STAUROSPORINE	15
RAF1	93.25	93.13	4.672e-09	GW5074	10
RET	99.45	97.31	5.393e-09	STAUROSPORINE	10
RIPK2	81.62	71.63	6.584e-07	STAUROSPORINE	100
RIPK4	94.73	94.31	1.665e-07	STAUROSPORINE	2.5
RIPK5	100.49	98.35	1.764e-07	STAUROSPORINE	30
ROCK1	101.41	98.44	5.52e-10	STAUROSPORINE	10
ROCK2	95.33	93.67	6.282e-10	STAUROSPORINE	50
RON/MST1R	101.27	97.41	7.301e-08	STAUROSPORINE	2.5
ROS/ROS1	91.13	90.48	1.068e-10	STAUROSPORINE	20
RSK1	100.08	94.63	1.239e-10	STAUROSPORINE	20
RSK2	98.82	97.9	1.637e-10	STAUROSPORINE	50
RSK3	97.69	96.7	3.212e-10	STAUROSPORINE	20
RSK4	104.54	103.39	9.945e-11	STAUROSPORINE	30
SBK1	100.75	96.94	6.384e-08	STAUROSPORINE	10
SGK1	103.84	102.74	2.403e-08	STAUROSPORINE	100
SGK2	104.4	104.31	4.522e-08	STAUROSPORINE	100
SGK3/SGKL	104.63	103.09	1.006e-07	STAUROSPORINE	20
SIK1	96.16	95.74	7.211e-10	STAUROSPORINE	30
SIK2	99.55	98.93	4.061e-10	STAUROSPORINE	30
SIK3	87.82	87.36	6.085e-10	STAUROSPORINE	50
SLK/STK2	95.43	93.53	2.46e-08	STAUROSPORINE	15
SNARK/NUAK2	103.68	100.91	1.604e-09	STAUROSPORINE	30
SNRK	109.84	103.23	2.583e-08	STAUROSPORINE	10
SRMS	99.03	95.67	6.304e-06	STAUROSPORINE	10
SRPK1	95	89.47	2.515e-08	STAUROSPORINE	50
SRPK2	95.43	94.78	1.724e-07	STAUROSPORINE	50
SSTK/TSSK6	95.4	89.62	2.606e-07	STAUROSPORINE	20
STK16	102.28	101.55	1.197e-07	STAUROSPORINE	15
STK21/CIT	104.93	106.03	4.093e-08	STAUROSPORINE	2.5
STK22D/TSSK1	101.97	95.7	7.898e-11	STAUROSPORINE	10
STK25/YSK1	96.98	94.16	5.308e-09	STAUROSPORINE	30
STK32A/YANK1	98.89	98.7	5.475e-08	STAUROSPORINE	10
STK32B/YANK2	99.91	96.97	3.306e-08	STAUROSPORINE	10
STK32C/YANK3	104.34	104.13	1.325e-07	STAUROSPORINE	10
STK33	91.37	90.79	1.335e-08	STAUROSPORINE	30
STK35/CLIK1	97.18	96.47	2.748e-08	STAUROSPORINE	50
STK38/NDR1	103.03	102.24	7.63e-10	STAUROSPORINE	20
STK38L/NDR2	101.79	101.2	1.551e-09	STAUROSPORINE	20
STK39/STLK3	95.67	95.16	1.549e-08	STAUROSPORINE	10
SYK	116.07	115.09	5.874e-10	STAUROSPORINE	100
TAK1	93.21	91.64	9.266e-08	STAUROSPORINE	20
TAOK1	91.43	86.63	6.278e-10	STAUROSPORINE	30
TAOK2/TAO1	94.88	92.8	6.059e-09	STAUROSPORINE	100
TAOK3/JIK	91.15	86.39	1.542e-09	STAUROSPORINE	20
TBK1	97.6	97.24	8.612e-10	STAUROSPORINE	30
TEC	55.51	53.25	6.069e-08	STAUROSPORINE	10
TESK1	107.4	103.35	3.307e-07	STAUROSPORINE	5
TESK2	98.19	95.06	2.811e-05	STAUROSPORINE	50
TGFBR2	103.29	100.91	5.251e-08	LDN193189	1
TIE2/TEK	104.68	98.55	2.11e-07	STAUROSPORINE	30
TLK1	99.47	97.04	1.382e-08	STAUROSPORINE	2.5
TLK2	98.72	97.66	1.71e-09	STAUROSPORINE	5
TNIK	99.02	96.4	5.454e-10	STAUROSPORINE	50
TNK1	98.96	94.44	7.233e-09	STAUROSPORINE	5
TRKA	97.43	97.3	3.844e-09	STAUROSPORINE	100
TRKB	86.74	85.22	1.97e-10	STAUROSPORINE	5
TRKC	109.39	107.46	1.345e-10	STAUROSPORINE	100
TSSK2	99.69	96.89	7.035e-09	STAUROSPORINE	15
TSSK3/STK22C	101.76	100.1	7.194e-09	STAUROSPORINE	15
TSSK4	101.86	100.2	1.121e-08	STAUROSPORINE	25
TTBK1	88.4	87.91	1.014e-05	SB202190	5
TTBK2	101.88	101.77	3.353e-06	SB202190	20
TXK	83.46	83.24	4.684e-08	STAUROSPORINE	30
TYK1/LTK	94.55	94.07	8.736e-09	STAUROSPORINE	100
TYK2	88.9	87.8	2.549e-10	STAUROSPORINE	10
TYRO3/SKY	99.88	96.4	7.902e-09	STAUROSPORINE	20
ULK1	100.97	97.88	8.434e-09	STAUROSPORINE	50
ULK2	99.28	99.2	1.691e-09	STAUROSPORINE	5
ULK3	99.08	98.74	9.501e-09	STAUROSPORINE	5
VRK1	89.8	84.66	2.436e-07	RO-31-8220	15
VRK2	99.63	99.07	2.469e-05	RO-31-8220	10
WNK1	106.08	104.65	1.761e-05	STAUROSPORINE	50
WNK2	100.3	97.19	2.638e-05	STAUROSPORINE	100
WNK3	94.28	94.18	2.312e-06	WEE-1 INHIBITOR	100
YES/YES1	103.6	98.59	2.237e-09	STAUROSPORINE	50
YSK4/MAP3K19	107.14	106.11	2.907e-09	STAUROSPORINE	1
ZAK/MLTK	99.5	99.37	1.079e-08	DASATINIB	30
ZAP70	96.8	95.72	5.649e-08	STAUROSPORINE	30
ZIPK/DAPK3	101.63	101.18	4.208e-09	STAUROSPORINE	10
